# Aging concomitantly reduces skeletal muscle proteome plasticity and hypertrophic responses to resistance training

**DOI:** 10.64898/2026.04.27.721183

**Authors:** Dustyn T. Lewis, J. Max Michel, Mason C. McIntosh, Dakota R. Tiede, Daniel L. Plotkin, Madison L. Mattingly, Nicholas J. Kontos, George Kontos, Breanna J. Mueller, Samuel C. Norton, Joshua S. Godwin, Brad J. Schoenfeld, Melissa D. Boersma, Andrew D. Frugé, C. Brooks Mobley, Andreas N. Kavazis, Michael D. Roberts

**Author notes:** Address correspondence to: Michael D. Roberts, PhD, Professor & Director, Nutrabolt Applied and Molecular Physiology Laboratory School of Kinesiology, Auburn University, 301 Wire Road, Office 286, Auburn, AL 36849.

## Abstract

Skeletal muscle mass and training adaptations decline with aging, yet the proteomic basis of these attenuated responses remains unclear. We hypothesized that aging is accompanied by diminished proteome plasticity in response to resistance training (RT). The soluble proteome of VL biopsies was profiled in 17 younger (21.9 ± 2.5 yr) and 15 older (57.5 ± 6.9 yr) untrained males before and after 10–12 weeks of supervised RT using data-independent acquisition mass spectrometry (2,113 quantified proteins). At baseline, we detected 196 differentially expressed proteins (DEPs) significantly differed between age groups by Π-score (278 by FDR). A 5.6-fold difference in training-responsive was observed in younger vs. older adults (100 vs. 18 Π-score DEPs; 134 vs. 0 FDR-significant). Despite this quantitative attenuation, 61.6% of proteins changed in the same direction in both age groups (Spearman ρ = 0.284, p = 3.46 × 10⁻⁴⁰), indicating conserved but amplitude-compressed training responses (median |log₂FC|: 0.13 young vs. 0.09 old). RT in older adults partially reversed the aging proteome in that directionally different changes were observed in 75.2% of aging- or training-significant proteins in aging and training contrasts, with ribosomal and translational machinery showing the strongest reversal (cytoplasmic translation NES: −2.90 with aging, +2.60 with training). Ten WGCNA co-expression modules were identified, with age emerging as the dominant organizing principle (Turquoise module r-equiv = +0.59, p < 0.001). Module eigengenes discriminated age groups at the univariate level (Turquoise/Lipid Catabolism AUC = 0.96, q < 0.012), and training-induced module changes correlated with hypertrophic outcomes. Aging markedly attenuates but does not qualitatively alter skeletal muscle proteome plasticity. RT partially reverses aging proteome signatures, with translational machinery being the most responsive and mitochondrial programs the least responsive. Baseline proteomic state constrains adaptive capacity, suggesting that the molecular features distinguishing aging muscle directly may limit its hypertrophic response to RT.
