## Supplementary material for "Aging concomitantly reduces skeletal muscle proteome plasticity and hypertrophic responses to resistance training": S1 Table

### Sheet: Overview
S1 — Sample metadata
Per-sample metadata and baseline phenotype for the YvO cohort (Young n=17, Old n=15; 62 samples post-QC).
Sheet	Description
Samples	Col_ID-keyed sample metadata (Subject_ID, Group, Timepoint, Age, Sex, BMI).
Phenotype	Per-subject training phenotype: DXA lean body mass, VL thickness, fCSA (Type I/II), deadlift 1RM, total training volume.

### Sheet: Samples
Col_ID	Subject_ID	Group	Timepoint	Group_Time	Age	Sex	BMI	DXA_LBM_kg	VL_thick_cm	Type_I_fCSA	Type_II_fCSA	deadlift_1rm_kg	Total_Training_Volume_kg
OP_S06_Pre	S06	Old	Pre	Old_Pre	57	M	31.444048090897081	57	2.06	NA	NA	NA	NA
OP_S11_Pre	S11	Old	Pre	Old_Pre	58	M	28.796296296296294	58.9545	1.54	NA	NA	NA	NA
OP_S12_Pre	S12	Old	Pre	Old_Pre	63	M	28.616024973985429	64.9091	2.12	NA	NA	NA	NA
OP_S17_Pre	S17	Old	Pre	Old_Pre	50	M	28.825531184763641	61.1818	2.49	NA	NA	NA	NA
O_S05_Pre	S05	Old	Pre	Old_Pre	42	M	27	56.3362	1.85	6520	6960	107.18400449964167	NA
O_S06_Pre	S06	Old	Pre	Old_Pre	55	M	29.3	60.6	1.88	4378	3990	66.360642650434102	NA
O_S07_Pre	S07	Old	Pre	Old_Pre	56	M	34.200000000000003	62.9587	1.51	NA	NA	130.13580571708502	NA
O_S10_Pre	S10	Old	Pre	Old_Pre	53	M	26.3	69.944	1.89	6872	5188	153.08760693452842	NA
O_S16_Pre	S16	Old	Pre	Old_Pre	64	M	26	54.4765	2.12	6547	4244	63.775163066650947	NA
O_S17_Pre	S17	Old	Pre	Old_Pre	69	M	32.5	61.4165	2.53	3853	3164	112.26424508532084	NA
O_S24_Pre	S24	Old	Pre	Old_Pre	60	M	24.1	44.3614	1.57	4195	3067	NA	NA
O_S28_Pre	S28	Old	Pre	Old_Pre	63	M	31	58.196	2.35	6457	5663	66.360642650434102	NA
O_S29_Pre	S29	Old	Pre	Old_Pre	60	M	25.1	48.4437	1.25	3051	3300	NA	NA
O_S32_Pre	S32	Old	Pre	Old_Pre	50	M	30.5	52.9343	2.5	4784	3893	81.646723698415158	NA
O_S35_Pre	S35	Old	Pre	Old_Pre	63	M	26.3	62.5505	1.53	7122	5944	81.646723698415158	NA
OP_S06_Post	S06	Old	Post	Old_Post	57	M	NA	57.7727	2.23	NA	NA	NA	148013.63636363635
OP_S11_Post	S11	Old	Post	Old_Post	58	M	NA	61.1364	1.7	NA	NA	NA	172510
OP_S12_Post	S12	Old	Post	Old_Post	63	M	NA	65.5	2.43	NA	NA	NA	191457.95454545456
OP_S17_Post	S17	Old	Post	Old_Post	50	M	NA	63.5909	2.37	NA	NA	NA	193640.90909090909
O_S05_Post	S05	Old	Post	Old_Post	42	M	NA	56.8352	2.21	4805	4539	117	299211.65552340087
O_S06_Post	S06	Old	Post	Old_Post	55	M	NA	61.5072	2.11	4655	3521	77	239630.86609030131
O_S07_Post	S07	Old	Post	Old_Post	56	M	NA	66.2246	1.79	NA	NA	133	323531.94654861157
O_S10_Post	S10	Old	Post	Old_Post	53	M	NA	71.3048	2.02	7849	4945	158	223120.99137266289
O_S16_Post	S16	Old	Post	Old_Post	64	M	NA	54.794	2.23	5296	3652	82	203657.31962877957
O_S17_Post	S17	Old	Post	Old_Post	69	M	NA	62.2329	2.85	3965	3196	82	242107.93696872934
O_S24_Post	S24	Old	Post	Old_Post	60	M	NA	44.2253	1.81	4432	3335	NA	86021.173717012469
O_S28_Post	S28	Old	Post	Old_Post	63	M	NA	59.7382	2.82	3172	3658	102	244238.91645725796
O_S29_Post	S29	Old	Post	Old_Post	60	M	NA	48.3076	1.5	2336	3710	NA	119016.42913517977
O_S32_Post	S32	Old	Post	Old_Post	50	M	NA	53.8415	2.45	4800	4879	112	269210.56690041826
O_S35_Post	S35	Old	Post	Old_Post	63	M	NA	64.9545	1.74	5243	6162	112	223190.39108780652
YP_S14_Pre	S14	Young	Pre	Young_Pre	26	M	31.142485285881985	64.4	1.64	5406.3669695438584	6734.2054170666661	88.475499092558977	NA
YP_S45_Pre	S45	Young	Pre	Young_Pre	23	M	22.241257088493381	60.4	2.92	5607.234954754098	6450.1332805423717	117.05989110707803	NA
YP_S56_Pre	S56	Young	Pre	Young_Pre	22	M	20.655928316433126	47.1	1.13	3254.8959227368409	4096.5714387070684	70.780399274047184	NA
Y_S01_Pre	S01	Young	Pre	Young_Pre	20	M	22.427004893031921	56.4	2.03	NA	NA	106.62431941923774	NA
Y_S05_Pre	S05	Young	Pre	Young_Pre	24	M	21.9	51.3	1.92	3199.0951149589032	5866.6746885000002	90.290381125226858	NA
Y_S07_Pre	S07	Young	Pre	Young_Pre	22	M	22.126668457346938	53.9	1.82	5040.4170225454545	5586.4443180799981	99.818511796733205	NA
Y_S10_Pre	S10	Young	Pre	Young_Pre	26	M	24.212293384146335	49.2	1.99	4189.9366798688525	3518.9596151641795	79.401088929219597	NA
Y_S11_Pre	S11	Young	Pre	Young_Pre	19	M	22.038401165196078	61.2	3.11	5513.8229333333338	8521.1796720000002	139.29219600725952	NA
Y_S16_Pre	S16	Young	Pre	Young_Pre	20	M	23.930893441340039	59.7	2.22	3851.421940487804	5194.1864113777765	115.69872958257713	NA
Y_S28_Pre	S28	Young	Pre	Young_Pre	20	M	26.643598613419115	54.4	2.34	6632.3855519999979	7307.8012037142844	111.16152450090743	NA
Y_S30_Pre	S30	Young	Pre	Young_Pre	26	M	22.585829077886856	60.1	1.36	2889.9943980000007	3677.1841585035977	97.549909255898356	NA
Y_S31_Pre	S31	Young	Pre	Young_Pre	20	M	27.885714288771933	57	1.57	3881.8838449230761	4839.9505767619057	139.29219600725952	NA
Y_S32_Pre	S32	Young	Pre	Young_Pre	22	M	23.289616006552386	52.5	1.69	4327.0394430638289	5292.9295808316838	74.8638838475499	NA
Y_S34_Pre	S34	Young	Pre	Young_Pre	21	M	25.879923044697598	62.5	2.34	6632.3855519999979	7307.8012037142844	97.549909255898356	NA
Y_S35_Pre	S35	Young	Pre	Young_Pre	19	M	27.590126870607715	59.39	2.92	NA	NA	102.08711433756805	NA
Y_S36_Pre	S36	Young	Pre	Young_Pre	24	M	24.314639704072629	47.01	2.32	NA	NA	59.891107078039923	NA
Y_S40_Pre	S40	Young	Pre	Young_Pre	19	M	27.581732517694654	65.08	2.89	NA	NA	114.79128856624318	NA
YP_S14_Post	S14	Young	Post	Young_Post	26	M	NA	68.1	2.52	7351.5473272195113	9722.0354135813941	117.05989110707803	231992.18
YP_S45_Post	S45	Young	Post	Young_Post	23	M	NA	60.3	3	5640.9860278857122	8897.2228726153844	146.55172413793102	208856.64
YP_S56_Post	S56	Young	Post	Young_Post	22	M	NA	48.1	2.1	2725.2309212121204	4983.7363558991592	92.558983666061692	141920.48000000001
Y_S01_Post	S01	Young	Post	Young_Post	20	M	NA	58.6	2.46	NA	NA	136.11615245009074	229441.44
Y_S05_Post	S05	Young	Post	Young_Post	24	M	NA	54.9	2.51	5529.7308820645203	5866.6746885000002	134.30127041742301	204730
Y_S07_Post	S07	Young	Post	Young_Post	22	M	NA	55.6	2.62	5464.6645217391297	6884.1318383999997	127.04174228675134	231479.16
Y_S10_Post	S10	Young	Post	Young_Post	26	M	NA	51.2	2.48	5345.1866858666663	5424.5702478399999	119.32849364791288	188532.28
Y_S11_Post	S11	Young	Post	Young_Post	19	M	NA	61.7	3.88	5536.7962568727271	9092.6077368510632	178.31215970961887	267915.11
Y_S16_Post	S16	Young	Post	Young_Post	20	M	NA	61.8	2.41	4778.2473730731717	5840.273353939393	147.45916515426495	281749.13
Y_S28_Post	S28	Young	Post	Young_Post	20	M	NA	56.7	2.6	6704.8368474181798	6703.9699377230772	161.07078039927404	253228.17
Y_S30_Post	S30	Young	Post	Young_Post	26	M	NA	64.8	1.88	3520.1732479999996	4841.109430999998	131.12522686025406	195272.22
Y_S31_Post	S31	Young	Post	Young_Post	20	M	NA	61.7	2.39	3720.7756034594595	5416.7234153846148	179.2196007259528	280124.76
Y_S32_Post	S32	Young	Post	Young_Post	22	M	NA	53.3	2.12	4840.9761863529402	5152.8448002689083	117.05989110707803	158570.78
Y_S34_Post	S34	Young	Post	Young_Post	21	M	NA	56.7	2.6	6704.8368474181798	6703.9699377230772	141.10707803992699	203512.41
Y_S35_Post	S35	Young	Post	Young_Post	19	M	NA	67.65	3.05	NA	NA	148.82032667876587	243874.77
Y_S36_Post	S36	Young	Post	Young_Post	24	M	NA	50.09	2.52	NA	NA	73.049001814882033	145642.01
Y_S40_Post	S40	Young	Post	Young_Post	19	M	NA	67.9	3.02	NA	NA	143.37568058076224	233346.19

### Sheet: Phenotype
Part#	Age	Supp group	Sex	BMI	DXA LBM_kg_T1	DXA LBM_kg_T2	LBM_kg_change	VL_thick_cm_T1	VL_thick_cm_T2	VL_Thick_Cm_Change	PRE_deadlift_1rm_kg	POST_deadlift_1rm_kg	deadlift_1rm_diff_kg	Total_Training_Volume_kg	PRE_Type_I_fCSA	POST_Type_I_fCSA	Type_I_fCSA_change	PRE_Type_II_fCSA	POST_Type_II_fCSA	Type_II_fCSA_change
S05	42	BRJ	M	27	56.3362	56.8352	0.498952	1.85	2.21	0.36	107.184	117.39	10.2058	299212	6520	4805	-1715	6960	4539	-2421
S06	55	BRJ	M	29.3	60.6	61.5072	0.907186	1.88	2.11	0.23	66.3606	76.8386	10.478	239631	4378	4655	277	3990	3521	-469
S07	56	PLA	M	34.2	62.9587	66.2246	3.26587	1.51	1.79	0.28	130.136	132.676	2.54012	323532
S10	53	PLA	M	26.3	69.944	71.3048	1.36078	1.89	2.02	0.13	153.088	158.213	5.1256	223121	6872	7849	977	5188	4945	-243
S16	64	BRJ	M	26	54.4765	54.794	0.317515	2.12	2.23	0.11	63.7752	81.6467	17.8716	203657	6547	5296	-1251	4244	3652	-592
S17	69	BRJ	M	32.5	61.4165	62.2329	0.816467	2.53	2.85	0.32	112.264	81.6467	-30.6175	242108	3853	3965	112	3164	3196	32
S24	60	PLA	M	24.1	44.3614	44.2253	-0.136078	1.57	1.81	0.24				86021.2	4195	4432	237	3067	3335	268
S28	63	PLA	M	31	58.196	59.7382	1.54222	2.35	2.82	0.47	66.3606	102.058	35.6978	244239	6457	3172	-3285	5663	3658	-2005
S29	60	PLA	M	25.1	48.4437	48.3076	-0.136078	1.25	1.5	0.25				119016	3051	2336	-715	3300	3710	410
S32	50	BRJ	M	30.5	52.9343	53.8415	0.907186	2.5	2.45	-0.05	81.6467	112.264	30.6175	269211	4784	4800	16	3893	4879	986
S35	63	BRJ	M	26.3	62.5505	64.9545	2.40404	1.53	1.74	0.21	81.6467	112.264	30.6175	223190	7122	5243	-1879	5944	6162	218
PPS17	50	PLA	M	28.8255	61.1818	63.5909	2.40909	2.49	2.37	-0.12				193641
PPS6	57	PP	M	31.444	57	57.7727	0.772727	2.06	2.23	0.17				148014
PPS11	58	PP	M	28.7963	58.9545	61.1364	2.18182	1.54	1.7	0.16				172510
PPS12	63	PP	M	28.616	64.9091	65.5	0.590909	2.12	2.43	0.31				191458
Mean	57.5333			28.6655	58.2842	59.4644	1.18017	1.946	2.15067	0.204667	95.8291	108.333	12.504	211904	5377.9	4655.3	-722.6	4541.3	4159.7	-381.6
Std Dev	6.86468			2.89018	6.45403	7.09179	0.999752	0.409805	0.399007	0.150374	31.6644	26.5733	20.1418	63961.7	1475.78	1456.96	1300.34	1329.91	943.73	1070.58
n-size	15				15	15	15	15	15	15	9	9	9	15	10	10	10	10	10	10
T-test to Y	7.20701e-19			0.000284046	0.430866	0.944465	0.0101047	0.459007	0.0106961	0.00195639	0.678113	0.0246225	0.000828048	0.764693	0.121812	0.455647	0.00828034	0.17608	0.000534057	0.00349005
Part#	Age	Supp group	Sex	BMI	DXA LBM_kg_T1	DXA LBM_kg_T2	LBM_kg_change	VL_thick_cm_T1	VL_thick_cm_T2	VL_Thick_Cm_Change	PRE_deadlift_1rm_kg	POST_deadlift_1rm_kg	deadlift_1rm_diff_kg	Total_Training_Volume_kg	PRE_Type_I_fCSA	POST_Type_I_fCSA	Type_I_fCSA_change	PRE_Type_II_fCSA	POST_Type_II_fCSA	Type_I_fCSA_change
EAA 01	26	N/A	M	31.1425	64.4	68.1	3.7	1.64	2.52	0.88	88.4755	117.06	28.5844	231992	5406.37	7351.55	1945.18	6734.21	9722.04	2987.83
EAA 05	24	N/A	M	21.8851	51.3	54.9	3.6	1.92	2.51	0.59	90.2904	134.301	44.0109	204730	3199.1	5529.73	2330.64	3048.44	5866.67	2818.23
EAA 07	23	N/A	M	22.2413	60.4	60.3	-0.1	2.92	3	0.08	117.06	146.552	29.4918	208857	5607.23	5640.99	33.7511	6450.13	8897.22	2447.09
EAA 10	22	N/A	M	20.6559	47.1	48.1	1	1.13	2.1	0.97	70.7804	92.559	21.7786	141920	3254.9	2725.23	-529.665	4096.57	4983.74	887.165
EAA 11	20	N/A	M	22.427	56.4	58.6	2.2	2.03	2.46	0.43	106.624	136.116	29.4918	229441
EAA 16	22	N/A	M	22.1267	53.9	55.6	1.7	1.82	2.62	0.8	99.8185	127.042	27.2232	231479	5040.42	5464.66	424.247	5586.44	6884.13	1297.69
EAA 28	26	N/A	M	24.2123	49.2	51.2	2	1.99	2.48	0.49	79.4011	119.328	39.9274	188532	4189.94	5345.19	1155.25	3518.96	5424.57	1905.61
EAA 30	19	N/A	M	22.0384	61.2	61.7	0.5	3.11	3.88	0.77	139.292	178.312	39.02	267915	5513.82	5536.8	22.9733	8521.18	9092.61	571.428
EAA 31	20	N/A	M	23.9309	59.7	61.8	2.1	2.22	2.41	0.19	115.699	147.459	31.7604	281749	3851.42	4778.25	926.825	5194.19	5840.27	646.087
EAA 32	20	N/A	M	26.6436	54.4	56.7	2.3	2.34	2.6	0.26	111.162	161.071	49.9093	253228	6632.39	6704.84	72.4513	7307.8	6703.97	-603.831
EAA 34	21	N/A	M	25.8799	62.5	65.6	3.1	1.55	2.16	0.61	97.5499	141.107	43.5572	203512	4835.64	4939.05	103.415	6220.86	6454.56	233.698
EAA 35	26	N/A	M	22.5858	60.1	64.8	4.7	1.36	1.88	0.52	97.5499	131.125	33.5753	195272	2889.99	3520.17	630.179	3677.18	4841.11	1163.93
EAA 36	20	N/A	M	27.8857	57	61.7	4.7	1.57	2.39	0.82	139.292	179.22	39.9274	280125	3881.88	3720.78	-161.108	4839.95	5416.72	576.773
EAA 40	22	N/A	M	23.2896	52.5	53.3	0.8	1.69	2.12	0.43	74.8639	117.06	42.196	158571	4327.04	4840.98	513.937	5292.93	5152.84	-140.085
PPS_YS14	19	C	M	27.5901	59.39	67.65	8.26	2.92	3.05	0.13	102.087	148.82	46.7332	243875
PPS_YS45	24	PPS	M	24.3146	47.01	50.09	3.08	2.32	2.52	0.2	59.8911	73.049	13.1579	145642
PPS_YS56	19	PPS	M	27.5817	65.08	67.9	2.82	2.89	3.02	0.13	114.791	143.376	28.5844	233346
Mean	21.9412			24.496	56.5635	59.2965	2.73294	2.08353	2.57176	0.488235	100.272	134.915	34.6429	217658	4510.01	5084.48	574.467	5422.22	6560.04	1137.82
Std Dev	2.51174			2.84392	5.73907	6.43237	1.97585	0.596038	0.467149	0.290758	22.0417	27.0492	9.67146	42922.5	1110.15	1249.57	830.883	1609.07	1658.97	1118.04
n-size	17										17	17	17	17	13	13	13	13	13	13
	indicates missing data
