## Supplementary material for "Aging concomitantly reduces skeletal muscle proteome plasticity and hypertrophic responses to resistance training": S7 Table

### Sheet: Overview
F01 — Figure 1 source data
Phenotype panels A–C (main) and SUPP panels D–F.
Sheet	Description
panel_A	Panel A: Training volume summary stats by age group + t-test
panel_B	Panel B: DXA lean body mass paired t-test by age group
panel_C	Panel C: VL ultrasound thickness paired t-test by age group
SUPP_panel_D	SUPP Panel D: Deadlift 1RM pre/post comparison
SUPP_panel_E	SUPP Panel E: Type II fiber cross-sectional area
SUPP_panel_F	SUPP Panel F: Type I fiber cross-sectional area
data_dictionary	Column definitions for each panel CSV

### Sheet: panel_A
Group	n	mean	sd	sem	shapiro_p	t_test_p
Young	17	217658	42922.5	10410.2	0.505766	0.770721
Old	15	211904	63961.7	16514.8	0.9884	0.770721

### Sheet: panel_B
test	Group	statistic	p_value	df	mean_diff	ci_lo	ci_hi	shapiro_p
paired_t_young	Young	3.18998	0.00569641	16	2.20941	0.741143	3.67768	0.0589546
paired_t_old	Old	4.57193	0.000435116	14	1.18017	0.626529	1.73382	0.308889
unpaired_t_delta	Young vs Old	1.39246	0.178844	20.3059	-1.02924	-0.511114	2.56959

### Sheet: panel_C
test	Group	statistic	p_value	df	mean_diff	ci_lo	ci_hi	shapiro_p
paired_t_young	Young	6.559	6.57814e-06	16	0.467647	0.316501	0.618793	0.15402
paired_t_old	Old	5.27132	0.00011817	14	0.204667	0.121392	0.287941	0.628876
unpaired_t_delta	Young vs Old	3.23928	0.00343862	24.4402	-0.26298	0.0955828	0.430378
